# Topological screen identifies hundreds of Cp190 and CTCF dependent *Drosophila* chromatin insulator elements

**DOI:** 10.1101/2022.07.18.500462

**Authors:** Tatyana G. Kahn, Mikhail Savitsky, Chikuan Kuong, Caroline Jacquer, Giacomo Cavalli, Jia-Ming Chang, Yuri B. Schwartz

## Abstract

*Drosophila* insulators were the first DNA elements discovered to regulate gene expression by delimiting chromatin contacts. Remarkably, it is still unclear how many of them exist in the *Drosophila* genome and whether they have a pervasive impact on the genome folding. Contrary to vertebrates, there is no evidence that fly insulators block cohesin-mediated chromatin loop extrusion. Therefore, their mechanism of action remains an open question. To bridge these gaps, we mapped genomic contacts, transcriptomes and binding landscapes of insulator associated proteins in *Drosophila* cells deficient for CTCF and Cp190. With this approach, we discovered hundreds of chromatin insulator elements. Their study indicates that *Drosophila* insulators play a minor role in shaping the overall chromosome folding patterns but impact chromatin contacts locally at many individual loci. Our observations argue that Cp190 promotes co-binding of other insulator proteins and that the model, where *Drosophila* insulators block chromatin contacts by forming loops, needs revision. The extended catalogue of insulator elements presented here provides a significant new resource to study mechanisms that shape the folding of eukaryotic genomes.
