## Supplementary tables for "Topological screen identifies hundreds of Cp190 and CTCF dependent *Drosophila* chromatin insulator elements": Table_S1.xlsx

### Sheet: supp1.HiC mapping
Table S1. Hi-C mapping statistics
sample	read	aligned reads	skipped by bowtie -m	total reads	aligned proportion	paired	paired proportion
HiC_control_rep1	read1	223953996	88642882	355841553	0.629364	177416051	0.498582
HiC_control_rep1	read2	219064113	87249857	355841553	0.615623	-	-
HiC_CTCF-KO_rep1	read1	220586546	83230296	344487509	0.640332	174908895	0.507737
HiC_CTCF-KO_rep1	read2	216228627	81982295	344487509	0.627682	-	-
HiC_Cp190-KO_rep1	read1	247792792	101688943	398061953	0.622498	196981263	0.494851
HiC_Cp190-KO_rep1	read2	242620097	100335558	398061953	0.609503	-	-
HiC_control_rep2	read1	387161530	138134325	602426359	0.64267	310247405	0.514996
HiC_control_rep2	read2	374891493	135005563	602426359	0.622303		-
HiC_CTCF-KO_rep2	read1	383331972	151922117	592131814	0.647376	318954530	0.538655
HiC_CTCF-KO_rep2	read2	376785981	149776372	592131814	0.636321		-
HiC_Cp190-KO_rep2	read1	362379810	139813351	555197896	0.652704	300061712	0.540459
HiC_Cp190-KO_rep2	read2	352602742	136593704	555197896	0.635094		-
aligned reads + skipped by bowtie -m + failed to align = total reads
