## Supplementary tables for "Topological screen identifies hundreds of Cp190 and CTCF dependent *Drosophila* chromatin insulator elements": Table_S2.xlsx

### Sheet: supp2.HiC QC
Table S2. Digestion statistics from hicpipe (Yaffe, E. & Tanay, A. Nature genetics 2011)
sample	self_ligation	no_ligation	no_restriction	cis_0_1k	cis_1k_10k	cis_10k_max	trans	total	total_valid	self_ligation (%)	no_ligation (%)	no_restriction (%)	cis_0_1k (%)	cis_1k_10k (%)	cis_10k_max (%)	trans (%)		cis_10k_100k	cis_100k_1m	cis_1m_max	cis_10k_max
HiC_control_rep1	505336	77609513	31706406	888056	4889637	21015171	19304773	166230212	46097637	0.3	46.7	19.1	0.5	2.9	12.6	11.6		7784114	4778829	8452228	21015171
HiC_control_rep2	762976	139669399	56877876	1199874	9994515	45388880	24655186	295598884	81238455	0.3	47.2	19.2	0.4	3.4	15.4	8.3		18288000	12083844	15017036	45388880
HiC_CTCF-KO_rep1	389116	53356339	49217229	372241	3479935	25422626	21767729	164106109	51042531	0.2	32.5	30	0.2	2.1	15.5	13.3		7804908	6448628	11169090	25422626
HiC_CTCF-KO_rep2	869033	160257209	61765032	1306273	9554365	37914228	13578503	302687020	62353369	0.3	52.9	20.4	0.4	3.2	12.5	4.5		16400256	10778782	10735190	37914228
HiC_Cp190-KO_rep1	538964	88812336	35871320	881772	4420636	22369799	16734457	182375182	44406664	0.3	48.7	19.7	0.5	2.4	12.3	9.2		7985972	5474863	8908964	22369799
HiC_Cp190-KO_rep2	736344	155162909	63552438	990682	6212922	29813009	11580337	284242205	48596950	0.3	54.6	22.4	0.3	2.2	10.5	4.1		11479317	8254768	10078924	29813009
