## Supplementary tables for "Topological screen identifies hundreds of Cp190 and CTCF dependent *Drosophila* chromatin insulator elements": Table_S4.xlsx

### Sheet: Sheet1
Table S4. The list of antibodies used in the study
Name of the antibody	Amount	Host	Beads for IP	Source	Reference	PMID
Su(Hw)	3 µl	rabbit polyclonal	Protein A	V.Pirrotta	Schwartz et al. 2012	PMID: 22767387
CTCF	5 µl	rabbit polyclonal	Protein A	R. Renkavitz	Moon et al. 2005	PMID: 15678159
Mod(Mdg4)	3 µl	rabbit polyclonal	Protein A	V.Corses	Gerasimova et al. 1998	PMID: 9491892
a-Cp190 (Bx63)	2 µl	mouse monoclonal	Protein G	H.Saumweber	Whitfield et al. 1988	PMID: 3143740
a-Ibf1	1.5 µl	rat polyclonal	Protein G	M.L. Espinas	Cuartero et al. 2012	PMID: 24502977
