## Supplementary tables for "Topological screen identifies hundreds of Cp190 and CTCF dependent *Drosophila* chromatin insulator elements": Table_S5.xlsx

### Sheet: Sheet1
Table S5. The list of PCR primers
Primers_for_genotyping	5'-3' sequence
CTCFfw4	AAGTACCAATGCGACATCTGCAA
CTCFrev3	GCATGTCATTGGCACATCAGAG
CTCFfw5	CAACTCCAAGATCAGTGCCAAAA
CTCFrev2	CCTGCTCAATCATATCCATCAGCT
BP3	GCCATAACGGCAGAACCAAAG
BP4	ATGAGGCCATCTCAGTCGC
CP190fw	GGTGAAGTCAAGTCCGTGAAAGTG
CP190-NcoIrev	TTAACGTTCTCCATGGTGCGACG
Primers_for_ChIP-qPCR	5'-3' sequence
3L-nc-1.1	AAACTGCCGCACGACGGAGG
3L-nc-1.2	CGGCCCTGCAACGCCTGTAA
62D-1.1	ACTTTTGGGCTGCACGTATC
62D-1.2	GCGCGGGACAAACTTATTTA
Fub-1.1	AAGGACTCGCTCATGCCTAA
Fub-1.2	CTTTCGGCAGGTAGCTCAAG
