## Supplementary tables for "Topological screen identifies hundreds of Cp190 and CTCF dependent *Drosophila* chromatin insulator elements": Table_S6.xlsx

### Sheet: RNASeq QC
Table S6. Statistics of RNA-seq read mapping
set	Input	UniqueMapped	MultiMapped:too many loci	Unmapped:tooshort %	Average mapped length
Control_rep1	42303252	26188955	10590105	12.68	246.9
Control_rep2	41229111	26261571	8898284	14.28	247.48
Cp190-KO_rep1	47669029	26327872	10168764	23.04	247.21
Cp190-KO_rep2	45434332	23192912	10147164	26.17	246.91
CTCF-KO_rep1	54376270	24436716	12403063	31.69	246.52
CTCF-KO_rep2	56533224	25613992	13434590	30.37	246.93
*Number of input reads = Uniquely mapped reads number + Number of reads mapped to multiple loci + Number of reads mapped to too many loci + Number of reads unmapped *
Mapped to multiple loci : mapped to more than 1 place, but less than the limit set in your STAR parameter (--outFilterMultimapNmax) default is 10
Mapped to too many loci:mapped to more than the limit in the above 10
(--outFilterMultimapNmax : to increase the threshold / --winAnchorMultimapNmax : max number of loci anchors are allowed to map to)
